# Antibiotic perturbation of the human gut phageome preserves its individuality and promotes blooms of virulent phages

**DOI:** 10.1101/2025.02.07.636470

**Authors:** Eugen Pfeifer, Camille d’Humières, Quentin Lamy-Besnier, Florian Plaza Oñate, Remi Denisé, Sara Dion, Bénédicte Condamine, Marie Touchon, Laurence Ma, Charles Burdet, France Mentre, Erick Denamur, Eduardo PC Rocha, the PrediRes study group

## Abstract

The use of antibiotics disrupts the gut microbiota, potentially leading to long-term health issues and the spread of resistance. To investigate the impact of antibiotics on phage populations, we followed 22 healthy individuals two weeks before and up to six months after a three-day course of 3^rd^-generation cephalosporins. The populations of phages very rarely encoded antibiotic resistance genes and were mostly temperate including many phage-plasmids. Gut phages remained individual-specific even after microbiome perturbation by antibiotics. Yet, we found a 20% decline in phage diversity the day after treatment, alongside blooms of a few (mostly virulent) phages. We suggest that these temporary dominant phages contribute to the recovery of gut bacterial diversity through kill-the-winner dynamics. This is supported by the finding that several phages targeted *Parabacteroides distasonis*, a bacterium thriving after cephalosporin treatment, and which only proliferated when these phages were absent.Our findings suggest that phages play a crucial role in the gut microbiota’s response to antibiotics by contributing to the restoration of microbial balance and diversity.

**Highlights:**

- In healthy individuals, cephalosporin antibiotics cause an approx. 20% decline in gut phage richness that is restored after 30 days
- Human gut phage communities are specific of each individual, which is retained post-antibiotic treatment
- Antibiotic perturbation causes an increase in the number of dominant virulent phages supporting kill-the-winner dynamics as mechanisms for shaping bacterial diversity
- Dominance of *Parabacteroides distasonis* (after cephalosporin treatment) is likely disrupted through its specific phages

**eTOC:** Antibiotic-induced disruption of the gut microbiome leads to a transient loss of microbiome diversity (bacterial and viral) and causes blooms of bacteria and their viruses. Our analysis suggests that these viruses prey on dominant bacteria, prevent their dominance, and contribute to the recovery of microbiome balance.

**Graphical abstract:** 
