## Supplementary material for "Antibiotic perturbation of the human gut phageome preserves its individuality and promotes blooms of virulent phages": Table S2

Sequence_set	mapped_read_count	mill_reads_per_sample	fraction in %	donor	day
viral	6893136	11.8	58.5	1	-14
non_viral	2884163	11.8	24.5	1	-14
proviral	29994	11.8	0.3	1	-14
UHGV	234811	11.8	2	1	-14
UHGG	1203227	11.8	10.2	1	-14
unmapped	538876	11.8	4.6	1	-14
viral	3787631	7.5	50.8	1	-1
non_viral	2171856	7.5	29.1	1	-1
proviral	43644	7.5	0.6	1	-1
UHGV	141936	7.5	1.9	1	-1
UHGG	972082	7.5	13	1	-1
unmapped	338377	7.5	4.5	1	-1
viral	9525447	9.7	97.8	1	4
non_viral	116521	9.7	1.2	1	4
proviral	3206	9.7	0	1	4
UHGV	7931	9.7	0.1	1	4
UHGG	59802	9.7	0.6	1	4
unmapped	29493	9.7	0.3	1	4
viral	6756179	8	84.5	1	10
non_viral	436049	8	5.5	1	10
proviral	10527	8	0.1	1	10
UHGV	157651	8	2	1	10
UHGG	408558	8	5.1	1	10
unmapped	225201	8	2.8	1	10
viral	7372869	11	66.8	1	15
non_viral	1624907	11	14.7	1	15
proviral	52283	11	0.5	1	15
UHGV	360288	11	3.3	1	15
UHGG	1040846	11	9.4	1	15
unmapped	589805	11	5.3	1	15
viral	1316345	10.9	12.1	1	180
non_viral	5108671	10.9	47	1	180
proviral	48328	10.9	0.4	1	180
UHGV	285225	10.9	2.6	1	180
UHGG	3148079	10.9	28.9	1	180
unmapped	969535	10.9	8.9	1	180
viral	1317345	10.1	13.1	2	-1
non_viral	4247233	10.1	42.1	2	-1
proviral	71284	10.1	0.7	2	-1
UHGV	296159	10.1	2.9	2	-1
UHGG	3104663	10.1	30.8	2	-1
unmapped	1049426	10.1	10.4	2	-1
viral	1387743	3.8	36.5	2	4
non_viral	1126885	3.8	29.6	2	4
proviral	11667	3.8	0.3	2	4
UHGV	348199	3.8	9.2	2	4
UHGG	571847	3.8	15	2	4
unmapped	358416	3.8	9.4	2	4
viral	4061196	7.3	55.3	2	10
non_viral	1288740	7.3	17.5	2	10
proviral	12424	7.3	0.2	2	10
UHGV	749517	7.3	10.2	2	10
UHGG	563612	7.3	7.7	2	10
unmapped	674502	7.3	9.2	2	10
viral	2943584	5.2	57.1	2	15
non_viral	896797	5.2	17.4	2	15
proviral	9475	5.2	0.2	2	15
UHGV	432059	5.2	8.4	2	15
UHGG	420746	5.2	8.2	2	15
unmapped	452980	5.2	8.8	2	15
viral	2214626	7.8	28.5	2	180
non_viral	2877107	7.8	37	2	180
proviral	24039	7.8	0.3	2	180
UHGV	562345	7.8	7.2	2	180
UHGG	1249346	7.8	16.1	2	180
unmapped	856188	7.8	11	2	180
viral	10624914	13.1	80.9	3	-14
non_viral	608356	13.1	4.6	3	-14
proviral	42245	13.1	0.3	3	-14
UHGV	839482	13.1	6.4	3	-14
UHGG	532543	13.1	4.1	3	-14
unmapped	482016	13.1	3.7	3	-14
viral	4650380	6.4	73.2	3	-1
non_viral	681795	6.4	10.7	3	-1
proviral	19294	6.4	0.3	3	-1
UHGV	382485	6.4	6	3	-1
UHGG	354982	6.4	5.6	3	-1
unmapped	261433	6.4	4.1	3	-1
viral	7441471	8.6	86.3	3	4
non_viral	49082	8.6	0.6	3	4
proviral	1227	8.6	0	3	4
UHGV	603116	8.6	7	3	4
UHGG	135776	8.6	1.6	3	4
unmapped	395819	8.6	4.6	3	4
viral	3050766	4.1	75	3	10
non_viral	368374	4.1	9.1	3	10
proviral	3636	4.1	0.1	3	10
UHGV	260708	4.1	6.4	3	10
UHGG	186260	4.1	4.6	3	10
unmapped	198786	4.1	4.9	3	10
viral	6773277	8.2	82.5	3	30
non_viral	333407	8.2	4.1	3	30
proviral	19189	8.2	0.2	3	30
UHGV	542576	8.2	6.6	3	30
UHGG	261530	8.2	3.2	3	30
unmapped	279579	8.2	3.4	3	30
viral	2278503	7.4	31	3	180
non_viral	2428849	7.4	33	3	180
proviral	20217	7.4	0.3	3	180
UHGV	464704	7.4	6.3	3	180
UHGG	1537416	7.4	20.9	3	180
unmapped	622518	7.4	8.5	3	180
viral	6164953	11.6	53.1	6	-7
non_viral	1476395	11.6	12.7	6	-7
proviral	11070	11.6	0.1	6	-7
UHGV	358666	11.6	3.1	6	-7
UHGG	2567328	11.6	22.1	6	-7
unmapped	1030108	11.6	8.9	6	-7
viral	4381862	7.7	57.1	6	-1
non_viral	694422	7.7	9	6	-1
proviral	14693	7.7	0.2	6	-1
UHGV	394378	7.7	5.1	6	-1
UHGG	1334258	7.7	17.4	6	-1
unmapped	856994	7.7	11.2	6	-1
viral	6784172	11.7	58.2	6	4
non_viral	1390022	11.7	11.9	6	4
proviral	18370	11.7	0.2	6	4
UHGV	388486	11.7	3.3	6	4
UHGG	1797774	11.7	15.4	6	4
unmapped	1277860	11.7	11	6	4
viral	3668371	4.9	75.2	6	10
non_viral	284385	4.9	5.8	6	10
proviral	3401	4.9	0.1	6	10
UHGV	171651	4.9	3.5	6	10
UHGG	401490	4.9	8.2	6	10
unmapped	346464	4.9	7.1	6	10
viral	3470431	8.3	41.6	6	30
non_viral	1734296	8.3	20.8	6	30
proviral	27722	8.3	0.3	6	30
UHGV	286177	8.3	3.4	6	30
UHGG	1673191	8.3	20.1	6	30
unmapped	1143329	8.3	13.7	6	30
viral	3385764	7.6	44.7	6	180
non_viral	1457937	7.6	19.3	6	180
proviral	20264	7.6	0.3	6	180
UHGV	303960	7.6	4	6	180
UHGG	1524577	7.6	20.1	6	180
unmapped	875428	7.6	11.6	6	180
viral	1679284	7.7	21.8	8	-14
non_viral	2871704	7.7	37.2	8	-14
proviral	53002	7.7	0.7	8	-14
UHGV	229014	7.7	3	8	-14
UHGG	1997892	7.7	25.9	8	-14
unmapped	884234	7.7	11.5	8	-14
viral	5784598	9	64	8	-1
non_viral	983580	9	10.9	8	-1
proviral	25077	9	0.3	8	-1
UHGV	334389	9	3.7	8	-1
UHGG	1152185	9	12.8	8	-1
unmapped	755186	9	8.4	8	-1
viral	2719483	9.2	29.4	8	4
non_viral	1849653	9.2	20	8	4
proviral	25790	9.2	0.3	8	4
UHGV	460728	9.2	5	8	4
UHGG	2956107	9.2	32	8	4
unmapped	1223557	9.2	13.2	8	4
viral	4463905	7.7	58	8	10
non_viral	1101508	7.7	14.3	8	10
proviral	12145	7.7	0.2	8	10
UHGV	440896	7.7	5.7	8	10
UHGG	1028568	7.7	13.4	8	10
unmapped	654663	7.7	8.5	8	10
viral	2933446	6.5	45.1	8	90
non_viral	1437602	6.5	22.1	8	90
proviral	47752	6.5	0.7	8	90
UHGV	239131	6.5	3.7	8	90
UHGG	1097923	6.5	16.9	8	90
unmapped	755218	6.5	11.6	8	90
viral	6005402	11.3	52.9	8	180
non_viral	1578724	11.3	13.9	8	180
proviral	38572	11.3	0.3	8	180
UHGV	342784	11.3	3	8	180
UHGG	1736018	11.3	15.3	8	180
unmapped	1642431	11.3	14.5	8	180
viral	7597802	8.8	86.7	9	-14
non_viral	511884	8.8	5.8	9	-14
proviral	17536	8.8	0.2	9	-14
UHGV	126784	8.8	1.4	9	-14
UHGG	259122	8.8	3	9	-14
unmapped	246661	8.8	2.8	9	-14
viral	1047177	1.7	62.4	9	-1
non_viral	366587	1.7	21.9	9	-1
proviral	12264	1.7	0.7	9	-1
UHGV	27730	1.7	1.7	9	-1
UHGG	153677	1.7	9.2	9	-1
unmapped	69590	1.7	4.1	9	-1
viral	9574968	9.9	97	9	4
non_viral	131359	9.9	1.3	9	4
proviral	5186	9.9	0.1	9	4
UHGV	48163	9.9	0.5	9	4
UHGG	61815	9.9	0.6	9	4
unmapped	52557	9.9	0.5	9	4
viral	5857605	6.8	86.1	9	10
non_viral	514707	6.8	7.6	9	10
proviral	5651	6.8	0.1	9	10
UHGV	30583	6.8	0.4	9	10
UHGG	276488	6.8	4.1	9	10
unmapped	117333	6.8	1.7	9	10
viral	5071407	7.7	65.5	9	30
non_viral	1012211	7.7	13.1	9	30
proviral	24318	7.7	0.3	9	30
UHGV	595018	7.7	7.7	9	30
UHGG	544899	7.7	7	9	30
unmapped	498773	7.7	6.4	9	30
viral	3272596	5.2	62.9	9	180
non_viral	815729	5.2	15.7	9	180
proviral	12511	5.2	0.2	9	180
UHGV	229741	5.2	4.4	9	180
UHGG	469494	5.2	9	9	180
unmapped	405598	5.2	7.8	9	180
viral	1290195	8.6	15	11	-14
non_viral	3409794	8.6	39.5	11	-14
proviral	41580	8.6	0.5	11	-14
UHGV	446143	8.6	5.2	11	-14
UHGG	2614998	8.6	30.3	11	-14
unmapped	822013	8.6	9.5	11	-14
viral	889763	3.1	29	11	-7
non_viral	787266	3.1	25.6	11	-7
proviral	24381	3.1	0.8	11	-7
UHGV	877662	3.1	28.6	11	-7
UHGG	291725	3.1	9.5	11	-7
unmapped	200426	3.1	6.5	11	-7
viral	1228906	3.5	34.7	11	4
non_viral	1246693	3.5	35.2	11	4
proviral	13518	3.5	0.4	11	4
UHGV	190990	3.5	5.4	11	4
UHGG	504354	3.5	14.2	11	4
unmapped	356428	3.5	10.1	11	4
viral	2432184	6	40.3	11	10
non_viral	1769443	6	29.3	11	10
proviral	33270	6	0.6	11	10
UHGV	297039	6	4.9	11	10
UHGG	1041865	6	17.3	11	10
unmapped	460462	6	7.6	11	10
viral	5737859	8.7	66.2	11	30
non_viral	1023094	8.7	11.8	11	30
proviral	23685	8.7	0.3	11	30
UHGV	382370	8.7	4.4	11	30
UHGG	1030171	8.7	11.9	11	30
unmapped	474558	8.7	5.5	11	30
viral	4826005	11.1	43.7	11	90
non_viral	2290028	11.1	20.7	11	90
proviral	59290	11.1	0.5	11	90
UHGV	1095631	11.1	9.9	11	90
UHGG	1819325	11.1	16.5	11	90
unmapped	964669	11.1	8.7	11	90
viral	4813076	9.6	50.2	12	-14
non_viral	1172022	9.6	12.2	12	-14
proviral	27359	9.6	0.3	12	-14
UHGV	722071	9.6	7.5	12	-14
UHGG	1930028	9.6	20.1	12	-14
unmapped	919732	9.6	9.6	12	-14
viral	8707853	14.8	58.7	12	-1
non_viral	1400917	14.8	9.4	12	-1
proviral	22500	14.8	0.2	12	-1
UHGV	1169430	14.8	7.9	12	-1
UHGG	2395478	14.8	16.1	12	-1
unmapped	1141431	14.8	7.7	12	-1
viral	2899993	3.3	87.2	12	4
non_viral	137133	3.3	4.1	12	4
proviral	1416	3.3	0	12	4
UHGV	93070	3.3	2.8	12	4
UHGG	92106	3.3	2.8	12	4
unmapped	101481	3.3	3.1	12	4
viral	3322191	6.8	49	12	10
non_viral	1337192	6.8	19.7	12	10
proviral	5971	6.8	0.1	12	10
UHGV	632621	6.8	9.3	12	10
UHGG	859349	6.8	12.7	12	10
unmapped	620456	6.8	9.2	12	10
viral	4396227	8.4	52.2	12	30
non_viral	873590	8.4	10.4	12	30
proviral	25419	8.4	0.3	12	30
UHGV	704370	8.4	8.4	12	30
UHGG	1597433	8.4	19	12	30
unmapped	819557	8.4	9.7	12	30
viral	7753504	10.8	71.7	12	180
non_viral	402066	10.8	3.7	12	180
proviral	10967	10.8	0.1	12	180
UHGV	814553	10.8	7.5	12	180
UHGG	953857	10.8	8.8	12	180
unmapped	884342	10.8	8.2	12	180
viral	2779820	8.5	32.6	13	-14
non_viral	2893198	8.5	33.9	13	-14
proviral	34745	8.5	0.4	13	-14
UHGV	173994	8.5	2	13	-14
UHGG	1733011	8.5	20.3	13	-14
unmapped	911361	8.5	10.7	13	-14
viral	5418874	7.8	69.1	13	-1
non_viral	1122034	7.8	14.3	13	-1
proviral	18103	7.8	0.2	13	-1
UHGV	122114	7.8	1.6	13	-1
UHGG	693892	7.8	8.8	13	-1
unmapped	468136	7.8	6	13	-1
viral	2220859	7.2	30.9	13	10
non_viral	2654544	7.2	36.9	13	10
proviral	45302	7.2	0.6	13	10
UHGV	142274	7.2	2	13	10
UHGG	1463166	7.2	20.3	13	10
unmapped	672455	7.2	9.3	13	10
viral	7303150	10.9	67.1	13	30
non_viral	1806321	10.9	16.6	13	30
proviral	39771	10.9	0.4	13	30
UHGV	170907	10.9	1.6	13	30
UHGG	953101	10.9	8.8	13	30
unmapped	608600	10.9	5.6	13	30
viral	2549348	6.1	41.9	13	180
non_viral	1857564	6.1	30.5	13	180
proviral	19582	6.1	0.3	13	180
UHGV	45493	6.1	0.7	13	180
UHGG	1164118	6.1	19.1	13	180
unmapped	446404	6.1	7.3	13	180
viral	5019342	7.9	63.8	14	-14
non_viral	1047848	7.9	13.3	14	-14
proviral	6215	7.9	0.1	14	-14
UHGV	314340	7.9	4	14	-14
UHGG	863848	7.9	11	14	-14
unmapped	619051	7.9	7.9	14	-14
viral	6302156	14.4	43.7	14	-1
non_viral	3071238	14.4	21.3	14	-1
proviral	13178	14.4	0.1	14	-1
UHGV	751692	14.4	5.2	14	-1
UHGG	2861198	14.4	19.8	14	-1
unmapped	1418622	14.4	9.8	14	-1
viral	11209123	16.8	66.5	14	7
non_viral	1636349	16.8	9.7	14	7
proviral	206895	16.8	1.2	14	7
UHGV	1430539	16.8	8.5	14	7
UHGG	933134	16.8	5.5	14	7
unmapped	1427316	16.8	8.5	14	7
viral	5878797	7.5	78.6	14	15
non_viral	369564	7.5	4.9	14	15
proviral	3160	7.5	0	14	15
UHGV	245137	7.5	3.3	14	15
UHGG	774412	7.5	10.4	14	15
unmapped	203918	7.5	2.7	14	15
viral	2683976	6.7	39.9	14	180
non_viral	2170652	6.7	32.3	14	180
proviral	80653	6.7	1.2	14	180
UHGV	121176	6.7	1.8	14	180
UHGG	1037132	6.7	15.4	14	180
unmapped	635261	6.7	9.4	14	180
viral	3931852	8.1	48.5	16	-14
non_viral	3087783	8.1	38.1	16	-14
proviral	108018	8.1	1.3	16	-14
UHGV	170737	8.1	2.1	16	-14
UHGG	504916	8.1	6.2	16	-14
unmapped	307759	8.1	3.8	16	-14
viral	5501682	6.9	79.8	16	-1
non_viral	482638	6.9	7	16	-1
proviral	4594	6.9	0.1	16	-1
UHGV	414850	6.9	6	16	-1
UHGG	232344	6.9	3.4	16	-1
unmapped	256741	6.9	3.7	16	-1
viral	1887422	7.5	25.3	16	4
non_viral	4753160	7.5	63.7	16	4
proviral	12444	7.5	0.2	16	4
UHGV	14733	7.5	0.2	16	4
UHGG	275495	7.5	3.7	16	4
unmapped	523382	7.5	7	16	4
viral	3210177	5.3	60.1	16	10
non_viral	1218097	5.3	22.8	16	10
proviral	6015	5.3	0.1	16	10
UHGV	217765	5.3	4.1	16	10
UHGG	483488	5.3	9	16	10
unmapped	210153	5.3	3.9	16	10
viral	4702479	6.5	72.9	16	15
non_viral	1071585	6.5	16.6	16	15
proviral	12014	6.5	0.2	16	15
UHGV	201140	6.5	3.1	16	15
UHGG	267339	6.5	4.1	16	15
unmapped	199291	6.5	3.1	16	15
viral	5078465	7.2	70.5	16	180
non_viral	662695	7.2	9.2	16	180
proviral	18766	7.2	0.3	16	180
UHGV	328490	7.2	4.6	16	180
UHGG	383770	7.2	5.3	16	180
unmapped	730586	7.2	10.1	16	180
viral	3278173	14.1	23.2	17	-14
non_viral	5090819	14.1	36	17	-14
proviral	88134	14.1	0.6	17	-14
UHGV	350450	14.1	2.5	17	-14
UHGG	3868745	14.1	27.4	17	-14
unmapped	1467130	14.1	10.4	17	-14
viral	2443088	8.8	27.8	17	-1
non_viral	3182288	8.8	36.2	17	-1
proviral	45668	8.8	0.5	17	-1
UHGV	231992	8.8	2.6	17	-1
UHGG	2145256	8.8	24.4	17	-1
unmapped	751418	8.8	8.5	17	-1
viral	3212267	4.9	65.5	17	4
non_viral	340589	4.9	6.9	17	4
proviral	5775	4.9	0.1	17	4
UHGV	339404	4.9	6.9	17	4
UHGG	564300	4.9	11.5	17	4
unmapped	441201	4.9	9	17	4
viral	9532995	20.1	47.5	17	10
non_viral	5899523	20.1	29.4	17	10
proviral	47957	20.1	0.2	17	10
UHGV	552739	20.1	2.8	17	10
UHGG	2807135	20.1	14	17	10
unmapped	1225422	20.1	6.1	17	10
viral	2393616	8.8	27.1	17	30
non_viral	3393111	8.8	38.4	17	30
proviral	38289	8.8	0.4	17	30
UHGV	231442	8.8	2.6	17	30
UHGG	1944179	8.8	22	17	30
unmapped	840793	8.8	9.5	17	30
viral	5744292	8.7	65.8	17	180
non_viral	1283549	8.7	14.7	17	180
proviral	21554	8.7	0.2	17	180
UHGV	523084	8.7	6	17	180
UHGG	747636	8.7	8.6	17	180
unmapped	409749	8.7	4.7	17	180
viral	10916560	13.6	80	18	-14
non_viral	434531	13.6	3.2	18	-14
proviral	6640	13.6	0	18	-14
UHGV	1448223	13.6	10.6	18	-14
UHGG	290512	13.6	2.1	18	-14
unmapped	544605	13.6	4	18	-14
viral	7127282	8.2	86.6	18	-1
non_viral	223238	8.2	2.7	18	-1
proviral	3311	8.2	0	18	-1
UHGV	550221	8.2	6.7	18	-1
UHGG	186111	8.2	2.3	18	-1
unmapped	142103	8.2	1.7	18	-1
viral	7099100	8.2	86.7	18	4
non_viral	13978	8.2	0.2	18	4
proviral	128	8.2	0	18	4
UHGV	722960	8.2	8.8	18	4
UHGG	24297	8.2	0.3	18	4
unmapped	329103	8.2	4	18	4
viral	6254236	7.1	88.1	18	10
non_viral	52975	7.1	0.7	18	10
proviral	695	7.1	0	18	10
UHGV	460385	7.1	6.5	18	10
UHGG	57620	7.1	0.8	18	10
unmapped	270268	7.1	3.8	18	10
viral	8200373	10.8	76.2	18	30
non_viral	567185	10.8	5.3	18	30
proviral	7122	10.8	0.1	18	30
UHGV	973438	10.8	9	18	30
UHGG	553135	10.8	5.1	18	30
unmapped	466076	10.8	4.3	18	30
viral	7357329	8.9	82.4	18	180
non_viral	359972	8.9	4	18	180
proviral	3445	8.9	0	18	180
UHGV	684384	8.9	7.7	18	180
UHGG	256332	8.9	2.9	18	180
unmapped	266362	8.9	3	18	180
viral	7555387	12.9	58.5	20	-14
non_viral	2419617	12.9	18.7	20	-14
proviral	70477	12.9	0.5	20	-14
UHGV	783322	12.9	6.1	20	-14
UHGG	1331196	12.9	10.3	20	-14
unmapped	753464	12.9	5.8	20	-14
viral	5350686	8.3	64.7	20	-1
non_viral	1594247	8.3	19.3	20	-1
proviral	59555	8.3	0.7	20	-1
UHGV	125618	8.3	1.5	20	-1
UHGG	709167	8.3	8.6	20	-1
unmapped	435259	8.3	5.3	20	-1
viral	6150143	13.5	45.7	20	4
non_viral	3772438	13.5	28	20	4
proviral	17185	13.5	0.1	20	4
UHGV	377026	13.5	2.8	20	4
UHGG	1987900	13.5	14.8	20	4
unmapped	1155968	13.5	8.6	20	4
viral	2278639	6.5	35	20	10
non_viral	2208465	6.5	33.9	20	10
proviral	9209	6.5	0.1	20	10
UHGV	215429	6.5	3.3	20	10
UHGG	1099397	6.5	16.9	20	10
unmapped	705211	6.5	10.8	20	10
viral	2680762	7.1	37.6	20	30
non_viral	2009358	7.1	28.2	20	30
proviral	26941	7.1	0.4	20	30
UHGV	249076	7.1	3.5	20	30
UHGG	1379963	7.1	19.4	20	30
unmapped	778236	7.1	10.9	20	30
viral	517529	8.8	5.9	20	180
non_viral	607578	8.8	6.9	20	180
proviral	17336	8.8	0.2	20	180
UHGV	28682	8.8	0.3	20	180
UHGG	6313655	8.8	71.7	20	180
unmapped	1322724	8.8	15	20	180
viral	4256434	10.1	42.1	22	-14
non_viral	3312591	10.1	32.8	22	-14
proviral	21982	10.1	0.2	22	-14
UHGV	487584	10.1	4.8	22	-14
UHGG	1363504	10.1	13.5	22	-14
unmapped	671754	10.1	6.6	22	-14
viral	1896756	14.3	13.2	22	-1
non_viral	7168105	14.3	50.1	22	-1
proviral	36421	14.3	0.3	22	-1
UHGV	440059	14.3	3.1	22	-1
UHGG	3498637	14.3	24.4	22	-1
unmapped	1278868	14.3	8.9	22	-1
viral	2623930	5.2	50.5	22	4
non_viral	148999	5.2	2.9	22	4
proviral	1613	5.2	0	22	4
UHGV	2091943	5.2	40.3	22	4
UHGG	191470	5.2	3.7	22	4
unmapped	135922	5.2	2.6	22	4
viral	6208523	9.4	65.8	22	10
non_viral	710227	9.4	7.5	22	10
proviral	8665	9.4	0.1	22	10
UHGV	657623	9.4	7	22	10
UHGG	1112165	9.4	11.8	22	10
unmapped	731761	9.4	7.8	22	10
viral	4316673	6.7	64.6	22	15
non_viral	971745	6.7	14.5	22	15
proviral	5745	6.7	0.1	22	15
UHGV	238808	6.7	3.6	22	15
UHGG	415167	6.7	6.2	22	15
unmapped	731140	6.7	10.9	22	15
viral	12757770	15.4	82.8	22	180
non_viral	344339	15.4	2.2	22	180
proviral	8829	15.4	0.1	22	180
UHGV	980428	15.4	6.4	22	180
UHGG	505135	15.4	3.3	22	180
unmapped	807101	15.4	5.2	22	180
viral	6435624	7.9	81.2	23	-14
non_viral	807848	7.9	10.2	23	-14
proviral	5283	7.9	0.1	23	-14
UHGV	88634	7.9	1.1	23	-14
UHGG	394104	7.9	5	23	-14
unmapped	198129	7.9	2.5	23	-14
viral	7963394	11.3	70.7	23	-1
non_viral	2376102	11.3	21.1	23	-1
proviral	45731	11.3	0.4	23	-1
UHGV	209088	11.3	1.9	23	-1
UHGG	367144	11.3	3.3	23	-1
unmapped	304624	11.3	2.7	23	-1
viral	8813711	10.3	85.6	23	4
non_viral	900324	10.3	8.7	23	4
proviral	1762	10.3	0	23	4
UHGV	58298	10.3	0.6	23	4
UHGG	274877	10.3	2.7	23	4
unmapped	250255	10.3	2.4	23	4
viral	6360233	8.5	75.1	23	10
non_viral	1290065	8.5	15.2	23	10
proviral	3490	8.5	0	23	10
UHGV	55146	8.5	0.7	23	10
UHGG	447303	8.5	5.3	23	10
unmapped	309952	8.5	3.7	23	10
viral	8353676	9.4	89	23	30
non_viral	447812	9.4	4.8	23	30
proviral	4541	9.4	0	23	30
UHGV	49205	9.4	0.5	23	30
UHGG	267247	9.4	2.8	23	30
unmapped	265817	9.4	2.8	23	30
viral	6563537	8.8	75	23	180
non_viral	1195638	8.8	13.7	23	180
proviral	11284	8.8	0.1	23	180
UHGV	100466	8.8	1.1	23	180
UHGG	560084	8.8	6.4	23	180
unmapped	319562	8.8	3.7	23	180
viral	8534432	13.4	63.5	24	-14
non_viral	3109678	13.4	23.1	24	-14
proviral	14733	13.4	0.1	24	-14
UHGV	159690	13.4	1.2	24	-14
UHGG	1186627	13.4	8.8	24	-14
unmapped	428052	13.4	3.2	24	-14
viral	8701846	11.4	76.6	24	-1
non_viral	1491568	11.4	13.1	24	-1
proviral	3889	11.4	0	24	-1
UHGV	337656	11.4	3	24	-1
UHGG	435238	11.4	3.8	24	-1
unmapped	397319	11.4	3.5	24	-1
viral	5811054	6.4	90.3	24	4
non_viral	452968	6.4	7	24	4
proviral	1952	6.4	0	24	4
UHGV	31569	6.4	0.5	24	4
UHGG	78430	6.4	1.2	24	4
unmapped	58635	6.4	0.9	24	4
viral	3610940	5.3	67.8	24	10
non_viral	1227227	5.3	23	24	10
proviral	4600	5.3	0.1	24	10
UHGV	40398	5.3	0.8	24	10
UHGG	319900	5.3	6	24	10
unmapped	121280	5.3	2.3	24	10
viral	6320246	9.8	64.6	24	30
non_viral	2160688	9.8	22.1	24	30
proviral	7798	9.8	0.1	24	30
UHGV	265021	9.8	2.7	24	30
UHGG	665021	9.8	6.8	24	30
unmapped	360882	9.8	3.7	24	30
viral	8421098	12.9	65.4	24	180
non_viral	2621888	12.9	20.3	24	180
proviral	17265	12.9	0.1	24	180
UHGV	381566	12.9	3	24	180
UHGG	899818	12.9	7	24	180
unmapped	543144	12.9	4.2	24	180
viral	3550401	5.8	61.5	25	-14
non_viral	1218567	5.8	21.1	25	-14
proviral	101456	5.8	1.8	25	-14
UHGV	123230	5.8	2.1	25	-14
UHGG	464274	5.8	8	25	-14
unmapped	318607	5.8	5.5	25	-14
viral	3601319	5.2	68.8	25	-1
non_viral	675907	5.2	12.9	25	-1
proviral	5470	5.2	0.1	25	-1
UHGV	190968	5.2	3.7	25	-1
UHGG	468562	5.2	9	25	-1
unmapped	289690	5.2	5.5	25	-1
viral	1435241	8.2	17.4	25	4
non_viral	4194999	8.2	50.9	25	4
proviral	14008	8.2	0.2	25	4
UHGV	162155	8.2	2	25	4
UHGG	1449395	8.2	17.6	25	4
unmapped	991959	8.2	12	25	4
viral	2438041	4.3	56.9	25	10
non_viral	1062749	4.3	24.8	25	10
proviral	14052	4.3	0.3	25	10
UHGV	124684	4.3	2.9	25	10
UHGG	320119	4.3	7.5	25	10
unmapped	323274	4.3	7.5	25	10
viral	6049587	8.7	69.9	25	15
non_viral	1418932	8.7	16.4	25	15
proviral	14017	8.7	0.2	25	15
UHGV	201858	8.7	2.3	25	15
UHGG	560118	8.7	6.5	25	15
unmapped	411584	8.7	4.8	25	15
viral	9423586	16.6	56.6	25	180
non_viral	4800597	16.6	28.8	25	180
proviral	23829	16.6	0.1	25	180
UHGV	276853	16.6	1.7	25	180
UHGG	1089192	16.6	6.5	25	180
unmapped	1027950	16.6	6.2	25	180
viral	3837820	9.6	39.8	27	-14
non_viral	2054939	9.6	21.3	27	-14
proviral	121972	9.6	1.3	27	-14
UHGV	376781	9.6	3.9	27	-14
UHGG	2517492	9.6	26.1	27	-14
unmapped	723061	9.6	7.5	27	-14
viral	3625370	13.3	27.3	27	-1
non_viral	3749574	13.3	28.3	27	-1
proviral	153571	13.3	1.2	27	-1
UHGV	692791	13.3	5.2	27	-1
UHGG	3744437	13.3	28.2	27	-1
unmapped	1300069	13.3	9.8	27	-1
viral	6349005	11.2	56.8	27	4
non_viral	2440187	11.2	21.8	27	4
proviral	15772	11.2	0.1	27	4
UHGV	320764	11.2	2.9	27	4
UHGG	1414465	11.2	12.7	27	4
unmapped	637879	11.2	5.7	27	4
viral	2921456	5.3	55.2	27	10
non_viral	1115781	5.3	21.1	27	10
proviral	19375	5.3	0.4	27	10
UHGV	186655	5.3	3.5	27	10
UHGG	724405	5.3	13.7	27	10
unmapped	326582	5.3	6.2	27	10
viral	4834366	12.9	37.4	27	30
non_viral	3444843	12.9	26.7	27	30
proviral	220616	12.9	1.7	27	30
UHGV	504001	12.9	3.9	27	30
UHGG	2813023	12.9	21.8	27	30
unmapped	1102734	12.9	8.5	27	30
viral	5500377	8.3	66.5	27	180
non_viral	1374704	8.3	16.6	27	180
proviral	22775	8.3	0.3	27	180
UHGV	206512	8.3	2.5	27	180
UHGG	753048	8.3	9.1	27	180
unmapped	417479	8.3	5	27	180
viral	8807937	10.5	84.2	28	-14
non_viral	919480	10.5	8.8	28	-14
proviral	19982	10.5	0.2	28	-14
UHGV	154731	10.5	1.5	28	-14
UHGG	340410	10.5	3.3	28	-14
unmapped	222708	10.5	2.1	28	-14
viral	4327466	8	54.1	28	-1
non_viral	2937995	8	36.7	28	-1
proviral	76423	8	1	28	-1
UHGV	108397	8	1.4	28	-1
UHGG	366836	8	4.6	28	-1
unmapped	178259	8	2.2	28	-1
viral	8849310	13.4	65.8	28	4
non_viral	1862880	13.4	13.9	28	4
proviral	13955	13.4	0.1	28	4
UHGV	1592909	13.4	11.8	28	4
UHGG	669372	13.4	5	28	4
unmapped	458526	13.4	3.4	28	4
viral	4073739	7.7	52.9	28	10
non_viral	2224867	7.7	28.9	28	10
proviral	57486	7.7	0.7	28	10
UHGV	366485	7.7	4.8	28	10
UHGG	649630	7.7	8.4	28	10
unmapped	332366	7.7	4.3	28	10
viral	4595939	9.6	47.8	28	30
non_viral	4068913	9.6	42.3	28	30
proviral	45253	9.6	0.5	28	30
UHGV	135896	9.6	1.4	28	30
UHGG	522420	9.6	5.4	28	30
unmapped	240712	9.6	2.5	28	30
viral	5519843	6.2	89.2	28	180
non_viral	178149	6.2	2.9	28	180
proviral	3843	6.2	0.1	28	180
UHGV	340714	6.2	5.5	28	180
UHGG	76783	6.2	1.2	28	180
unmapped	69425	6.2	1.1	28	180
viral	5268041	7.1	74.3	34	-14
non_viral	836543	7.1	11.8	34	-14
proviral	8085	7.1	0.1	34	-14
UHGV	336540	7.1	4.7	34	-14
UHGG	289279	7.1	4.1	34	-14
unmapped	356054	7.1	5	34	-14
viral	4704265	9.2	51.3	34	-1
non_viral	2628321	9.2	28.6	34	-1
proviral	21863	9.2	0.2	34	-1
UHGV	298024	9.2	3.2	34	-1
UHGG	830956	9.2	9.1	34	-1
unmapped	692285	9.2	7.5	34	-1
viral	1806889	8.3	21.7	34	4
non_viral	2899364	8.3	34.8	34	4
proviral	49315	8.3	0.6	34	4
UHGV	319747	8.3	3.8	34	4
UHGG	2244487	8.3	27	34	4
unmapped	1003937	8.3	12.1	34	4
viral	1334390	7.7	17.4	34	10
non_viral	3233072	7.7	42.1	34	10
proviral	57857	7.7	0.8	34	10
UHGV	243894	7.7	3.2	34	10
UHGG	1960280	7.7	25.6	34	10
unmapped	841982	7.7	11	34	10
viral	7741589	12.2	63.6	34	30
non_viral	2364679	12.2	19.4	34	30
proviral	21978	12.2	0.2	34	30
UHGV	560152	12.2	4.6	34	30
UHGG	808123	12.2	6.6	34	30
unmapped	681755	12.2	5.6	34	30
viral	4047734	11	36.9	34	180
non_viral	3243904	11	29.6	34	180
proviral	63226	11	0.6	34	180
UHGV	410306	11	3.7	34	180
UHGG	2301397	11	21	34	180
unmapped	899571	11	8.2	34	180
