## Supplementary material for "Antibiotic perturbation of the human gut phageome preserves its individuality and promotes blooms of virulent phages": Table S3

### Sheet: Feuil2
Name of P-P as stated in NCBI	Accession (RefSeq)	Number of related vOTUs	Comment to P-P state	Method_detected (wGRR-only, vContact v2 only, or by the two)	vOTUs
Bacillus_thuringiensis_strain_CTC_plasmid,_complete_sequence.	NZ_CP013273	198	25-kb linear plasmid with homologies to a virulent phage of Lactococcus lactis [PMID: 26718563]. No experimental proof of plasmid lifestyle.	wGRR+vcontactv2	vOTU_0764; vOTU_0769; vOTU_1580; vOTU_1815; vOTU_1816; vOTU_1817; vOTU_1848; vOTU_1852; vOTU_1853; vOTU_1866; vOTU_2135; vOTU_2254; vOTU_2255; vOTU_2289; vOTU_2446; vOTU_2451; vOTU_2455; vOTU_2472; vOTU_2492; vOTU_2531; vOTU_2552; vOTU_2554; vOTU_2558; vOTU_2571; vOTU_2575; vOTU_2619; vOTU_2629; vOTU_2694; vOTU_2752; vOTU_2787; vOTU_2864; vOTU_2865; vOTU_2870; vOTU_2871; vOTU_2888; vOTU_2889; vOT…
Clostridium_beijerinckii_isolate_C._beijerinckii_DSM_6423_plasmid or Enterococcus faecium isolate 2014-VREF-63 plasmid p63-3 sequence.	NZ_LN908215	61	16-kb linear plasmid, reported to be a phage: ϕ6423 (PMID: 29636009)	vcontactv2	vOTU_0215; vOTU_0312; vOTU_0317; vOTU_0319; vOTU_0386; vOTU_0388; vOTU_0466; vOTU_0578; vOTU_0888; vOTU_0890; vOTU_1037; vOTU_1164; vOTU_1373; vOTU_1378; vOTU_1520; vOTU_2390; vOTU_2423; vOTU_2432; vOTU_2548; vOTU_2690; vOTU_2792; vOTU_2859; vOTU_2917; vOTU_3003; vOTU_3221; vOTU_3286; vOTU_3707; vOTU_3876; vOTU_4060; vOTU_4074; vOTU_4368; vOTU_4400; vOTU_4519; vOTU_4634; vOTU_4684; vOTU_4717; vOT…
Corynebacterium_atypicum_strain_R2070_plasmid_phiCATYP2070I,	NZ_CP008945	44	48-kb plasmid, suggested to be a phage but no experimental evidence (PMID: 25146145)	vcontactv2; wGRR	vOTU_0271; vOTU_2487; vOTU_2567; vOTU_2639; vOTU_2668; vOTU_2741; vOTU_2809; vOTU_2816; vOTU_2940; vOTU_2950; vOTU_2976; vOTU_3022; vOTU_3212; vOTU_3259; vOTU_3397; vOTU_3452; vOTU_3461; vOTU_3520; vOTU_3564; vOTU_3567; vOTU_3602; vOTU_3629; vOTU_3995; vOTU_4058; vOTU_4087; vOTU_4103; vOTU_4215; vOTU_4317; vOTU_4426; vOTU_4431; vOTU_4437; vOTU_4560; vOTU_4587; vOTU_4668; vOTU_4878; vOTU_4889; vOT…
Clostridium phage vB_CpeS-CP51, complete genome	NC_021325	32	No P-P state indicated. Contains a gene detected by plasmid replication profiles similar to Carjivirus communis and ϕSM101 (suggested to be P-P, PMID: 16825665)	vcontactv2	vOTU_0021; vOTU_0032; vOTU_0706; vOTU_0949; vOTU_1059; vOTU_1115; vOTU_1620; vOTU_2700; vOTU_2736; vOTU_2766; vOTU_2975; vOTU_3105; vOTU_3274; vOTU_3330; vOTU_3490; vOTU_3648; vOTU_3718; vOTU_3790; vOTU_3823; vOTU_3889; vOTU_3986; vOTU_4200; vOTU_4224; vOTU_4501; vOTU_4523; vOTU_4741; vOTU_4760; vOTU_4823; vOTU_4938; vOTU_5033; vOTU_5182; vOTU_5861
Enterococcus_faecium_isolate_EFE11651_chromosome_IV,_complete	NZ_LN999990	13	Reported as 38 kb plasmid. Predicted by the random forest model to be a P-P in previous work (PMID: 33590101).	vcontactv2; wGRR	vOTU_2419; vOTU_2631; vOTU_2662; vOTU_2800; vOTU_3425; vOTU_3521; vOTU_4125; vOTU_4374; vOTU_4383; vOTU_4563; vOTU_4830; vOTU_4883; vOTU_4968
Carjivirus communis	NC_024711	11	Prototypic crassphage with a suggested P-P lifestyle (PMID: 38562748)	vcontactv2; wGRR	vOTU_0919; vOTU_1047; vOTU_3420; vOTU_5381; vOTU_5392; vOTU_5394; vOTU_5396; vOTU_6300; vOTU_6368; vOTU_6415; vOTU_6417
Paeniclostridium_sordellii_strain_AM370_plasmid_pRSJ16_1,_complete	NZ_CP014149	5	34-kb plasmid. High phage score as predicted by model in previous work (PMID: 33590101).	vcontactv2	vOTU_1578; vOTU_5771; vOTU_5840; vOTU_5841; vOTU_6193
Selenomonas_ruminantium_subsp._lactilytica_TAM6421_plasmid_pSRC5,	NC_017074	5	35-kb plasmid. pSRC5 was suggested to be a phage (PMID: 25837814).	vcontactv2	vOTU_1118; vOTU_2701; vOTU_3254; vOTU_3793; vOTU_4330
Arsenophonus_nasoniae_strain_FIN_plasmid_pArsFIN14,_complete	NZ_CP038626	3	32-kb plasmid. This strains contains many episomal phage elements (PMID: 32209690)	vcontactv2	vOTU_1135; vOTU_3116; vOTU_3264
Bacillus_licheniformis_strain_TAB7_plasmid_pTAB7B,_complete	NZ_CP027791	3	31-kb plasmid. Phage life cycle o fpTAB7B is not reported in the genome announcement (PMID: 30701261).	vcontactv2	vOTU_1374; vOTU_5686; vOTU_6272
Akkermansia_muciniphila_strain_JCM_30893_plasmid_pJ30893,_complete	NZ_AP021899	2	32.8-kb plasmid. Bacterial hosts was isolated from feces samples. Phage state not indicated or pJ30893 (PMID: 32054713)	vcontactv2; wGRR	vOTU_0165; vOTU_0421
Bacillus_thuringiensis_strain_HER1410_plasmid_pLUSID3,_complete	NZ_CP050186	2	38-kb plasmid. P-P state indicated (PMID: 32690586)	vcontactv2; wGRR	vOTU_0124; vOTU_4819
Clostridium phage phiSM101, complete genome	NC_008265	2	Indicated as 38 kb epsisomal bacteriophage. PMID: 16825665	vcontactv2	vOTU_5242; vOTU_5290
Enterococcus_faecium_strain_FA3_plasmid_unnamed2.	NZ_CP042835	2	Unnamed 58 kb plasmid. High phage score as predicted by model in previous work (PMID: 33590101).	wGRR	vOTU_3272; vOTU_5230
Klebsiella_pneumoniae_isolate_INF168-sc-2280023_plasmid_3,_complete	NZ_LR890473	2	Plasmid 3 of isolate INF168, 40 kb. High phage score as predicted by the P-P models (PMID: 33590101)	vcontactv2	vOTU_0078; vOTU_4020
Lactiplantibacillus_plantarum_strain_KC3_plasmid_unnamed3,_complete	NZ_CP025589	2	55.8-kb plasmid. Belongs to pLP39 community. No phage life cycle indicated. High phage score by the model (PMID: 33590101).	wGRR+vcontactv2	vOTU_3959; vOTU_4172
Eubacterium _eligens_ATCC_27750_plasmid_unnamed,_complete	NC_012782	2	60-kb plasmid. No reports of being a phage. P-P state indiacted by the model (PMID: 33590101)	vcontactv2; wGRR	vOTU_5482; vOTU_5484
Citrobacter_sp._RHBSTW-00570_plasmid_pRHBSTW-00570_3,_complete	NZ_CP056401	1	119-kb plasmid. Part of the SSU5_pHCM2 group (within the SSU5 supergroup). No reports of phage state.	wGRR	vOTU_4363
Enterobacter_hormaechei_strain_189_plasmid_pECL189-2,_complete	NZ_CP047967	1	110-kb plasmid. As NZ_CP056401, part of the SSU5_pHCM2 group	wGRR	vOTU_3671
Enterobacter_hormaechei_strain_E70_plasmid_pE70-A,_complete	NZ_CP046272	1	114-kb plasmid. As NZ_CP056401, part of the SSU5_pHCM2 group	wGRR	vOTU_2543
Escherichia_coli_O145_strain_RM9154-C1_plasmid_p1RM9154-C1,	NZ_CP031350	1	187 kb plasmid. Not experimental proof of P-P state. Assigned to N15-far related community since, some genes are related to members of the N15 group. P-P state is not indicated.	wGRR	vOTU_4335
Escherichia_coli_strain_13TMH22_plasmid_p13TMH22-2,_complete	NZ_CP019258	1	75 kb-plasmid. Part of the N15 group (contains pro-telomerase).	wGRR	vOTU_4076
Escherichia_coli_strain_EM03-18-08_plasmid_pEM03-18-08_2,_complete	NZ_CP063485	1	39-kb plasmid. Isolated from a MDR strain. Singleton, high phage score according to model (PMID: 33590101)	wGRR	vOTU_1145
Klebsiella_oxytoca_strain_KONIH2_plasmid_pKOR-0e8e,_complete	NZ_CP026278	1	48-kb plasmid. Phage state not indicated. P-P state indiacted by the model (PMID: 33590101)	wGRR	vOTU_5239
Klebsiella_pneumoniae_strain_KPNIH36_plasmid_pKPN-fff,_complete	NZ_CP014649	1	133-kb plasmid. Assigned to F116 community. No experimental evidence. P-P or phage could be a product of co-integration.	wGRR	vOTU_0058
Lactococcus_lactis_subsp._lactis_strain_L19_plasmid_plas2,_complete	NZ_CP064341	1	35-kb plasmid. Many phage proteins encoded and postitive by model (PMID: 33590101)	wGRR	vOTU_4352
Pseudomonas_luteola_strain_FDAARGOS_637_plasmid_unnamed2.	NZ_CP044087	1	120-kb plasmid. Various phage proteins encoded. Singleton with high phage score (PMID: 33590101).	wGRR	vOTU_3665
